# Polyamine homeostasis *in vivo* relies primarily on transport

**DOI:** 10.1101/2025.10.02.680054

**Authors:** Cindy Chang, Ankur Jain

## Abstract

Polyamines are essential metabolites present in all cells, but their regulation *in vivo* remains poorly understood. Little is known about whether tissues maintain distinct polyamine setpoints, how these setpoints are established, or whether such differences underlie selective vulnerability in disease. Here, we applied single-cell polyamine measurements in living *Caenorhabditis elegans* to map tissue polyamine levels and their regulatory dependencies. Three principles emerge: (i) Across differentiated tissues, steady-state polyamine pools are maintained primarily by transporter-mediated import rather than *de novo* synthesis. (ii) The intestine functions as a systemic regulator: perturbing intestinal polyamines affects organism-wide levels, and intestine-specific rescue restores systemic balance. (iii) Neurons maintain markedly low polyamine pools and undergo subtype-specific developmental reprogramming, switching polyamine acquisition strategies as they mature. These findings define core principles of tissue-specific polyamine regulation *in vivo* and provide a framework for developing therapeutic strategies to restore polyamine balance.
