## Supplementary Table for "Polyamine homeostasis *in vivo* relies primarily on transport"

### Sheet: Sheet1
Supplementary Table 1
Strain Name	Genotype	cjp allele description	Used in Figure	Additional notes
ANJ1	cjpSi1	cjpSi1 [peft-3::polyamine sensor]	1B,1C, 4B, 4C, 5A, 5B, S1B, S1C, S1D, S3D, S3E, S4A, S4B, S4C
ANJ2	wrdSi23 [peft-3::TIR1:F2A:mTagBFP:tbb2 3' UTR:: loxP]; cjpSi2	cjpSi2 [punc-11pr8::polyamine sensor]	2A,2B, 3A, 3C, 4D, S2A, S2C, S2D, S3F, S3G	wrdSi23 from Ashley et al., 2021 (PMID: 33677541)
ANJ3	reSi12 [pges-1::TIR1::F2A::mTagBFP2::AID*::NLS::tbb-2 3'UTR]; cjpSi3	cjpSi3 [pvha-6::polyamine sensor]	2A,2B, 3A, 3B, S2A, S2C, S2D	reSi12 from Ashley et al., 2021 (PMID: 33677541)
ANJ4	wrdSi23; cjpSi4	cjpSi4 [pmyo-3::polyamine sensor]	2A,2B, 3A, 3C, 4D, S2A, S2C, S2D, S3F, S3G
ANJ5	wrdSi23; cjpSi5	cjpSi5 [pcol-10::polyamine sensor]	2A,2B, 3A, 3C, 4D, S2A, S2C, S2D, S3F, S3G
ANJ6	wrdSi23; cjpSi6	cjpSi6 [punc-11pr8::AID*-NLS-mScarlet-linker (9a.a.)-sfGFP::unc-54 3'UTR]	2C
ANJ7	reSi12; cjpSi7	cjpSi7 [pvha-6::AID*-NLS-mScarlet-linker (9a.a.)-sfGFP::unc-54 3'UTR]	2C
ANJ8	wrdSi23; cjpSi8	cjpSi8 [pmyo-3::AID*-NLS-mScarlet-linker (9a.a.)-sfGFP::unc-54 3'UTR]	2C
ANJ9	wrdSi23; cjpSi9	cjpSi9 [pcol-10::AID*-NLS-mScarlet-linker (9a.a.)-sfGFP::unc-54 3'UTR]	2C
ANJ10	cjpSi1; odc-1(cjp1)	cjp1-5, cjp27,33: 8-base pair (‘taatctag’) sequence was inserted in odc-1 exon 1, which is upstream of the ODC-1 catalytic active site	1B, S1C
ANJ11	wrdSi23; cjpSi2; odc-1(cjp2)		3A, S2A
ANJ12	reSi12; cjpSi3; odc-1(cjp3)		3A, S2A
ANJ13	wrdSi23; cjpSi4; odc-1(cjp4)		3A, S2A
ANJ14	wrdSi23; cjpSi5; odc-1(cjp5)		3A, S2A
ANJ15	cjpSi1; azin-1(cjp6)	cjp-6-10: deletion spanning 25 bp upstream of azin-1 isoform d.1 coding sequence to 20 bp downstream of azin-1 coding sequence stop codon (includes the coding sequences of all isoforms of azin-1)	4B, 4C, S3D, S3E
ANJ16	wrdSi23; cjpSi2; azin-1(cjp7)		4D, S3G
ANJ18	wrdSi23; cjpSi4; azin-1(cjp9)		4D, S3F, S3G
ANJ19	wrdSi23; cjpSi5; azin-1(cjp10)		4D, S3F, S3G
ANJ21	cjpSi1; catp-5(cjp11)	cjp11-15, cjp24,25,28,29,34: an 8-base pair (‘taactagt’) sequence was inserted in exon 1 of catp-5 isoform a, which is upstream of the P-type ATPase actuator (A), phosphorylation (P), nucleotide-binding (N)domains and pore-forming transmembrane domains	1B, 4C, S1C, S3E
ANJ22	wrdSi23; cjpSi2; catp-5(cjp12)		3C, S2C
ANJ23	reSi12; cjpSi3; catp-5(cjp13)		3B, S2C
ANJ24	wrdSi23; cjpSi4; catp-5(cjp14)		3C, S2C
ANJ25	wrdSi23; cjpSi5; catp-5(cjp15)		3C, S2C
ANJ26	wrdSi23; cjpSi2; catp-6(cjp16)	cjp16-19, cjp26, 30, 31: an 8-base pair (‘taactagt’) sequence was inserted in exon 2 of catp-6 isoform b, which is upstream of the P-type ATPase P, N domains, and M4-M10 of the transmembrane domains	3C, S2C
ANJ27	reSi12; cjpSi3; catp-6(cjp17)		3B, S2C
ANJ28	wrdSi23; cjpSi4; catp-6(cjp18)		3C, S2C
ANJ29	wrdSi23; cjpSi5; catp-6(cjp19)		3C, S2C
ANJ30	wrdSi23; cjpSi2; catp-7(cjp20)	cjp20-23: an 8-base pair (‘taactagt’) sequence was inserted in exon 2 of catp-7 isoform a, which is upstream of the the P-type ATPase A, P, N domains and pore-forming transmembrane domains	S2D
ANJ31	reSi12; cjpSi3; catp-7(cjp21)		S2D
ANJ32	wrdSi23; cjpSi4; catp-7(cjp22)		S2D
ANJ33	wrdSi23; cjpSi5; catp-7(cjp23)		S2D
ANJ34	cjpSi1; odc-1(cjp1); catp-5(cjp24)		1B, 5A, S1C, S4A, S4B, S4C
ANJ35	cjpSi1; cjpSi6	cjpSi6 [pvha-6::odc-1::unc-54 3'UTR]	1B, S1C
ANJ36	cjpSi1; cjpSi7	cjpSi7 [pmyo-3::oaz-1(no frameshift nucleotide)::unc-54 3'UTR]	1C, S1D
ANJ37	cjpSi1; odc-1(cjp1); catp-5(cjp25)		4E, 5B
ANJ38	catp-6(cjp26)		3D
ANJ39	cjpSi1; odc-1(cjp27); catp-5(cjp28); cjpSi6		S4A
ANJ40	cjpSi1; catp-5(cjp11); azin-1(cjp6)		4C, S3E
ANJ41	cjpSi1; odc-1(cjp1); catp-5(cjp29); cjpSi8	cjpSi8 [pvha-6::azin-1::unc-54 3'UTR]	S4A, S4B
ANJ42	cjpSi2; cjpSi9	cjpSi9 [punc-25::SV40 NLS::mTagBFP2::egl-13 NLS::unc-54 3'UTR]	6A, 6B, S5A, S5B, S5C, S5D, S5E
ANJ43	cjpSi2; cjpSi9; catp-6(cjp30)		6B, S5A, S5B, S5C, S5D, S5E, Supp Note Fig 1
ANJ44	cjpSi6; cjpSi10; catp-6(cjp31)	cjpSi10 [punc-25::SV40 NLS::mTagBFP2::egl-13 NLS::unc-54 3'UTR]	S5B, Supp Note Fig 1
ANJ45	cjpSi1; azin-1(cjp6); odc-1(cjp1); cjpSi8		4B, S3D
ANJ46	cjpSi1; azin-1(cjp6); odc-1(cjp1)		4B, S3D
ANJ47	cjpSi1; catp-6(cjp32)	cjp32: an 8-base pair (‘taatctag’) sequence was inserted in exon 2 of catp-6 isoform b, which is upstream of the P-type ATPase P, N domains, and M4-M10 of the transmembrane domains	4E
ANJ48	cjpSi1; cjpSi6; odc-1(cjp33); catp-5(cjp34)		5A, 5B, S4A, S4B, S4C
N2	wild-type		3D, S1B
VC223	tom-1(ok285)		3D
NM1657	unc-10(md1117)		3D
